# Underlying driving forces of the SARS-CoV-2 evolution: immune evasion and ACE2 binding affinity

**DOI:** 10.1101/2023.02.06.527236

**Authors:** Wentai Ma, Haoyi Fu, Fanchong Jian, Yunlong Cao, Mingkun Li

## Abstract

The evolution of SARS-CoV-2 is characterized by the emergence of new variants with a sheer number of mutations compared to their predecessors, which conferred resistance to pre-existing antibodies and/or increased transmissibility. The recently emerged Omicron subvariants also exhibit a strong tendency for immune evasion, suggesting adaptive evolution. However, previous studies have been limited to specific lineages or subsets of mutations, the overall evolutionary trajectory of SARS-CoV-2 and the underlying driving forces are still not fully understood. In this study, we analyzed the mutations present in all open-access SARS-CoV-2 genomes (until November 2022) and correlated the mutation’s incidence and fitness change with its impact on immune evasion and ACE2 binding affinity. Our results showed that the Omicron lineage had an accelerated mutation rate in the RBD region, while the mutation incidence in other genomic regions did not change dramatically over time. Moreover, mutations in the RBD region (but not in any other genomic regions) exhibited a lineage-specific pattern and tended to become more aggregated over time, and the mutation incidence was positively correlated with the strength of antibody pressure on the specific position. Additionally, the incidence of mutation was also positively correlated with changes in ACE2 binding affinity, but with a lower correlation coefficient than with immune evasion. In contrast, the mutation’s effect on fitness was more closely correlated with changes in ACE2 binding affinity than immune evasion. In conclusion, our results suggest that immune evasion and ACE2 binding affinity play significant and diverse roles in the evolution of SARS-CoV-2.
