## Supplementary Table 1 for "Underlying driving forces of the SARS-CoV-2 evolution: immune evasion and ACE2 binding affinity"

### Sheet: Sheet1
Supplementary table S1: The immune escape and ACE2 binding scores of the RBD site 346.
Site	Codon	ESC			ACE2 binding
346		BA.1	BA.2	BA.4/5	BA.1	BA.2/4/5
R	AGA	-	-	-	-	-
I	ATA	0.125344	0.1974	0.150874	-0.41601	-0.51001
K	AAA	0.0636948	0.105058	0.082935	0.16707	0.14804
S	AGT/AGC	0.127517	0.202044	0.166239	0.10738	-0.07136
T	ACA	0.121407	0.190183	0.186403	0.24047	0.2406
